# Tumour suppressors LKB1 and SMARCA4 functionally interact to regulate gene expression of diverse biological processes in lung cancer

**DOI:** 10.64898/2026.01.26.699134

**Authors:** M. Bourouh, JH. Kim, PA Marignani

## Abstract

The tumour suppressor kinase LKB1 is known to regulate the activity of the metabolic sensor AMPK, that when under energy stress shifts metabolism from anabolism to catabolism, thus linking LKB1 to AMPK-mediated gene expression. Coupled with its role as a tumour suppressor kinase, LKB1 is an important metabolic regulator implicated in multiple malignancies and is frequently mutated in lung cancer. Previously, we discovered that LKB1 binds to the SWI/SNF chromatin remodelling ATP-dependent helicase subunit SMARCA4, directly linking LKB1 to gene expression. How LKB1 and SMARCA4 collaborate to regulate gene expression in lung cancer has not been well characterized. We used an *in-silico* approach to explore how LKB1 and SMARCA4 may cooperate to regulate gene expression. We mined our previous scRNA-seq dataset from 4 lung cancer cell lines with differential *LKB1* and *SMARCA4* expression status to identify genes regulated by both LKB1 and SMARCA4. We correlated our results using bulk RNA-seq results from human lung tumours. We show that LKB1 and SMARCA4 likely function together to regulate gene expression in multiple biological processes in lung cancer cell lines. Gene expression profiles from LKB1 and SMARCA4 mutant cells are similar, suggesting LKB1 and SMARCA4 function in a linear pathway to regulate gene expression. Furthermore, we observed similar results in human lung tumours, particularly in late-stage disease. We propose a model where LKB1 acts as a nexus between metabolism and gene expression, acting via the SMARCA4-SWI/SNF complex to regulate gene expression in lung cancer.
