## Supplemental Table S5 for "Tumour suppressors LKB1 and SMARCA4 functionally interact to regulate gene expression of diverse biological processes in lung cancer"

### Sheet: Lipid metabolic process tumors
Log2FC expression of genes that annotate to lipid metabolic process GO-term from GSEA of LKB1, and SMARCA4 tumors in LvsWT, SvsWT, and LSvsWT and early-stage and late-stage TP53, LKB1, and SMARCA4 tumors.
ND indicates not detected
								Early-stage tumors			Late-stage tumors
Gene symbol	LvsWT	SvsWT	LSvsWT				Gene symbol	TP53	LKB1	SMARCA4	TP53	LKB1	SMARCA4
FADS2	4.05654	ND	5.09127				ALOX15	-0.30586	2.0246	2.9377	2.4474	7.4169	1.0788
CPT1C	3.57049	ND	5.84911				LEP	-0.18164	0.68207	0.9981	2.0036	6.5922	3.2948
SLC27A2	2.31568	ND	2.35329				PLA2G2A	1.9584	-1.8789	4.0878	1.1692	5.9507	0.51729
EPHX2	1.8727	ND	2.94471				PLA2G4E	0.47777	-0.36829	0.4497	-0.096671	5.405	0.53401
CUBN	1.23421	ND	-2.56327				NPC1L1	1.7661	2.1515	2.8037	1.8528	5.0594	6.7068
SPTLC2	-1.42559	ND	-0.779519				DISP3	0.069994	1.6413	-0.024013	1.949	4.6483	0.99142
LDLR	-2.0181	ND	-2.16539				HSD17B2	-0.25756	2.9075	-0.33973	2.2456	4.5851	1.9004
UGT8	-2.24855	ND	-5.8564				SULT4A1	0.12343	1.9236	0.13497	2.1253	4.121	5.8012
VLDLR	-2.51514	ND	-1.70271				DEGS2	0.21517	0.46361	-0.34337	0.077531	3.9701	1.2306
LIPC	-25.8885	ND	-2.88584				LPCAT1	0.36661	0.17438	1.0794	-0.44875	3.2773	0.97975
SULT4A1	-26.0577	ND	-26.0577				LIPC	0.67886	-2.9218	2.7155	0.84066	3.1765	1.5046
PLCB4	ND	2.82326	0.990778				SPTSSB	-0.6503	4.4446	-1.1552	-0.75304	3.0189	3.2699
ABCA1	ND	2.40217	1.83763				PTGIS	0.0073304	-0.082029	0.53771	-0.025607	2.8875	1.1296
PLCXD1	ND	2.39389	3.41824				SCD5	-0.42808	1.5398	-0.35329	0.12931	2.7044	0.58651
SORL1	ND	2.33555	0.580602				ACSL6	0.083321	1.5824	2.3376	0.66952	2.5953	0.61309
DECR1	ND	0.690652	-0.45057				LIPG	-0.24374	0.33453	1.3079	0.51414	2.349	1.7309
LIPG	ND	-4.60526	-4.54984				FADS2	-0.10354	0.32299	1.1436	0.22122	2.2958	1.718
B4GALNT1	2.7778	0.788008	1.8968				PCYT1B	-0.070998	1.2571	2.8926	0.55692	2.08	1.0224
ELOVL2	2.14983	5.49225	3.66899				FA2H	0.2847	0.46535	-0.9277	0.80887	2.0525	0.98646
ARV1	1.90442	0.354806	1.5686				PDE3A	0.79527	-1.4174	1.6559	0.13857	2.044	3.5365
NDUFAB1	1.67729	1.0057	0.987293				SORL1	-0.14687	-0.079848	-0.327	-0.26604	2.0209	1.7237
CDS2	1.1128	0.794907	1.91938				ABCB4	0.71308	-1.0862	-0.53119	0.14677	1.9671	2.1208
OXSM	0.927408	0.536668	0.91069				UGT8	-0.0021115	0.30955	0.51437	0.475	1.9269	1.2338
ACADSB	0.923984	0.638494	1.08208				CPT1C	-0.26339	0.23681	-1.3677	0.036225	1.7948	2.818
BRCA1	0.860843	0.48779	1.19158				PLAAT2	-0.33126	-0.029498	-0.26494	1.6501	1.7731	2.4649
ACADM	0.769689	1.52626	0.261032				PON1	0.51856	-0.23935	1.5014	0.59405	1.746	1.9515
ACLY	0.72102	-0.343975	1.00217				GDPD5	0.1924	0.63182	1.0867	0.48417	1.7405	2.885
CHPT1	0.698976	0.411821	1.13382				HMGCS1	-0.26158	0.87471	-0.93406	0.096298	1.7112	0.89634
HADH	0.367364	0.0577321	-1.00371				CEL	1.4783	3.0178	5.3348	0.96269	1.6627	1.6559
GDE1	-0.589549	-1.0107	-0.697414				PLCB2	0.63655	-0.153	1.9492	0.59296	1.6323	1.6694
ASAH1	-1.29976	-2.04242	-0.833099				CYP4F3	-0.24913	2.0638	-2.6934	1.165	1.6297	1.3888
MBOAT2	-1.7161	-0.531385	-0.826176				PLCXD1	0.51234	0.64845	-0.25224	0.37591	1.6094	1.105
PLD1	-1.94374	-3.0803	-2.38756				SMPD3	0.70818	-0.58493	-0.011232	0.73137	1.5837	2.0364
MTMR3	-2.22905	-1.90829	-1.33568				LDLR	0.2351	0.24219	-0.12682	0.63689	1.5245	0.73945
AGPAT4	-3.19851	-0.927194	-2.82085				DAGLA	0.050366	-0.091442	-0.099834	0.08592	1.4521	1.8737
HSD17B8	-3.19859	-0.739816	-1.67692				ACER2	-0.010489	0.25177	0.039436	0.037274	1.4225	0.58664
HSPG2	-3.26586	-3.49654	-3.62859				MBOAT1	-0.17037	0.69853	0.19051	-0.35508	1.3948	0.50763
PLAAT3	-3.45369	-3.35399	-2.05521				LRP1	0.051048	0.41388	0.5959	-0.24668	1.3786	2.1992
SCD5	-3.50544	-2.30732	-3.63914				CYP46A1	0.5717	0.62518	0.76973	0.29154	1.3428	2.203
MBOAT1	-3.88781	-2.14098	-3.02219				CERS1	-0.69673	-0.37853	2.0963	1.2854	1.3349	4.1452
ACER2	-3.93491	-2.38964	-2.33458				PLCXD3	0.34828	-0.43534	1.0985	0.75987	1.3321	2.2694
FA2H	-5.67944	-9.60903	-2.31893				TM6SF2	0.062754	0.67826	0.21395	0.59547	1.3061	2.5597
SPTSSB	-25.181	-4.40448	-25.181				PNPLA6	0.13621	0.6031	0.16584	0.17217	1.2586	0.92886
NPC1L1	-26.8497	-5.17998	-26.8497				AGPAT4	-0.089986	0.39455	0.58292	0.12469	1.2239	1.6226
PLAAT2	-27.3164	-7.82605	-9.7197				CD36	0.3674	0.55263	0.70723	1.0479	1.2206	0.65847
ELOVL4	3.71543	3.76113	ND				MBOAT2	-0.32095	0.62812	0.69258	-0.40782	1.1392	1.1711
PDE3A	3.21178	-1.46686	ND				PSAPL1	2.5238	3.8991	3.9293	-1.5796	1.1325	3.015
LSS	0.668823	1.73897	ND				SPTLC2	-0.11843	-0.33206	-0.2908	0.060111	1.1229	0.85846
PRKAB2	0.534998	0.410123	ND				ACACB	0.37023	0.43161	0.14039	0.81017	1.1062	0.78016
ECI1	0.527113	0.545382	ND				PITPNM1	0.22097	-0.40395	0.36865	0.058001	1.103	0.62164
DECR2	0.525435	0.123411	ND				PLCH2	1.1478	0.2013	3.1501	-0.07465	1.0784	0.60221
ATP5F1A	0.469828	0.749027	ND				ACLY	-0.14831	0.27489	0.25648	0.060027	1.0156	0.72362
MTM1	-1.01144	-1.06848	ND				PLA2G4F	0.54441	0.17664	1.3538	1.2008	1.0037	0.50096
LRP1	-3.23353	-1.49366	ND				MTMR3	0.015806	0.37828	0.23729	-0.41806	0.99474	0.82595
CYP4F3	-4.01146	-8.69048	ND				PLAAT3	-0.53908	0.62731	-0.61541	0.0029916	0.97899	0.71426
ISYNA1	-24.5389	1.47752	ND				MTM1	-0.079119	0.20964	-0.52885	0.24635	0.96845	0.61642
LPCAT1	0.575211	ND	ND				ELOVL4	-0.0022709	0.79414	-1.5522	0.7205	0.94631	3.018
HMGCS1	-1.44577	ND	ND				BRCA1	-0.34333	1.1968	-0.11073	0.11381	0.94252	1.2856
PON1	-6.13408	ND	ND				PLCB4	-0.11438	1.4958	-0.57545	0.73297	0.94152	2.1123
APOE	ND	4.81293	ND				ABCA1	0.011139	0.040942	0.56023	-0.27438	0.88113	0.96619
ST8SIA1	ND	3.0776	ND				LSS	0.20622	0.37455	0.63028	0.072725	0.87647	0.76697
PLCXD3	ND	ND	4.92375				PLA2G1B	0.27657	-1.2544	1.4184	0.49437	0.87087	1.1944
NAA40	ND	ND	0.278127				VLDLR	-0.28024	-0.44685	1.5943	-0.19039	0.8539	1.7376
PLCG1	ND	ND	-1.22871				ELOVL2	0.67246	0.028613	0.82294	1.5076	0.85103	2.4656
							PRXL2B	0.0076506	-0.39447	0.36359	-0.12034	0.84532	0.78402
							PLD1	-0.16731	0.36445	-0.24373	0.081159	0.84385	1.3017
							CH25H	-0.73473	-0.17664	1.012	-0.44783	0.81402	0.9503
							ST8SIA1	-0.1512	0.089347	1.9026	0.16467	0.79791	0.61805
							PNPLA3	0.3002	2.2835	0.72194	0.52065	0.78984	3.8108
							PLCB3	0.22749	0.25085	0.26165	0.035839	0.76276	1.1043
							B4GALNT1	-0.057305	2.2086	-0.4903	1.1739	0.73711	3.2689
							PRKAB2	0.13074	0.36146	1.0483	0.19767	0.66982	0.54597
							NAA40	0.027634	0.81458	0.23835	0.24956	0.66749	0.58233
							HSPG2	0.097564	0.016718	0.92394	-0.2831	0.63604	2.711
							PLCG1	0.16537	0.52543	0.80467	0.47495	0.6329	1.4692
							ISYNA1	-0.099091	-0.051762	-0.14667	-0.035303	0.60129	1.1573
							CUBN	0.76365	0.92879	1.0028	0.17745	0.55136	1.8859
							PCK2	0.065373	-0.090297	-0.32876	0.075203	-0.42619	-0.23935
							OXSM	-0.11348	-0.31898	-0.42603	0.18564	-0.50019	-0.78827
							EPHX2	0.3204	-1.2224	-0.5085	0.27847	-0.52222	-0.86764
							ATP5F1A	0.088312	-0.4331	-0.09522	0.051816	-0.60308	-0.60904
							HADH	-0.28953	-0.57674	-0.19898	0.052854	-0.63143	-1.1372
							SLC27A2	0.073226	-0.48776	-0.19335	0.21618	-0.67643	-1.5711
							ARV1	-0.067828	-0.44554	-0.25004	0.20432	-0.67875	-1.2068
							GDE1	-0.19634	-0.27118	-0.22206	-0.43136	-0.72939	-0.5199
							HSD17B8	0.014799	-0.48243	-0.98453	0.072059	-0.74206	-1.1692
							ASAH1	0.093337	-0.52542	0.19464	0.14839	-0.74474	-0.80406
							SFTPB	0.89566	-1.6228	0.32881	0.13035	-0.77175	-2.0442
							HINT2	-0.08627	-0.014892	-0.0022286	0.10868	-0.78727	-0.7919
							SERINC4	0.76421	0.5945	-1.0263	0.70306	-0.78834	-1.4445
							NDUFAB1	-0.11987	-0.11296	-0.68836	-0.048415	-0.79205	-0.8596
							GPX1	-0.1727	0.16229	0.20902	-0.07983	-0.8345	-1.2103
							PRKAG1	-0.058231	-0.31819	-0.34908	-0.01658	-0.88265	-1.1279
							DECR1	0.16984	-0.36571	-0.17455	0.22294	-0.94783	-0.84365
							SPTSSA	0.2789	-0.77456	-0.037855	0.11999	-0.99202	-0.81326
							ACADSB	0.20939	-0.89874	1.0117	-0.15582	-1.03	-1.3083
							ACADM	-0.22474	-0.41634	0.13711	-0.12969	-1.0468	-0.78025
							APOE	0.2752	0.50844	-0.27246	0.17233	-1.1925	-0.94959
							ALOX15B	0.5951	-0.99254	1.3617	-0.09217	-1.2358	-2.8593
							CHPT1	0.073285	-0.56561	-1.481	-0.098503	-1.2718	-0.69365
							APOC2	-0.14366	1.4323	1.3314	0.21439	-1.2786	-3.3041
							CDS2	0.10361	-0.43512	-0.39273	-0.082725	-1.6686	-0.76819
							ELOVL3	0.11574	2.005	1.4555	0.94584	-1.7955	-1.1468
							ECI1	0.11003	-0.20344	-0.066705	0.2233	-1.9011	-0.60145
							DECR2	0.42455	-0.29389	-0.010323	0.093767	-2.0559	-1.1788
							RDH16	0.22529	1.1549	0.93617	0.23	-3.5939	-1.8823
							MTTP	0.77194	-1.6237	3.0139	-0.21534	-5.1413	-4.0293

### Sheet: Cell cycle tumors
Log2FC expression of genes that annotate to cell cycle GO-term from GSEA of LKB1, and SMARCA4 tumors in LvsWT, SvsWT, and LSvsWT and early-stage and late-stage TP53, LKB1, and SMARCA4 tumors.
ND indicates not detected
								Early-stage tumors			Late-stage tumors
Gene symbol	LvsWT	SvsWT	LSvsWT				Gene symbol	TP53	LKB1	SMARCA4	TP53	LKB1	SMARCA4
EPB41L2	ND	ND	ND				HMGA2	-0.40928	5.701	-1.1154	-0.84283	5.0522	2.3291
SYCP2	ND	ND	ND				CDKN2A	0.031889	1.655	0.32932	0.24174	4.6906	1.9819
KIF13A	ND	3.62562	ND				SYCP2	-0.88691	2.5402	-0.03136	1.8282	4.0382	2.9085
CCNE1	ND	3.62562	ND				SMC1B	-0.93213	5.2802	0.29789	1.7297	3.7085	4.6721
PHF13	ND	3.62562	ND				STAG3	-0.38339	2.4012	-1.5814	1.898	3.1838	2.1728
CENPX	4.06459	3.62562	ND				CCNA1	0.26513	1.0055	2.9553	1.2264	3.0681	1.234
KNL1	4.06459	3.62562	ND				BRSK1	0.52647	0.30764	1.0068	0.43012	2.7257	2.4138
MCM4	4.06459	3.62562	ND				GPER1	0.68207	0.6618	1.5805	1.0117	2.4645	2.5251
MCM7	4.06459	3.62562	ND				KNL1	-0.26128	0.68827	-0.097565	0.27517	2.1094	1.2695
CKS2	4.06459	3.62562	ND				BRCA2	-0.27163	0.53859	-1.138	0.00045978	2.1058	0.62209
CENPF	4.06459	3.62562	ND				CENPF	-0.31684	0.80255	0.12389	0.18037	1.9616	2.8336
NCAPH	4.06459	3.62562	ND				SMPD3	0.70818	-0.58493	-0.011232	0.73137	1.5837	2.0364
BUB1B	4.06459	3.62562	ND				MCM4	-0.46467	0.61458	-0.13295	0.16339	1.4812	0.7545
CENPE	4.06459	3.62562	ND				MICAL3	-0.073665	1.2306	0.49354	-0.073449	1.2042	2.4296
KIF20B	4.06459	3.62562	ND				CCNE1	-0.33607	1.365	-0.47187	0.31432	1.186	0.84244
MKI67	4.06459	3.62562	ND				MKI67	-0.058947	0.66654	0.17825	0.12989	1.1574	2.73
DLGAP5	4.06459	3.62562	ND				INCENP	-0.15437	0.56321	0.06485	0.23827	1.1573	1.2908
ANAPC11	4.06459	3.62562	ND				SPC24	-0.12259	1.1989	-0.2968	0.44641	1.1382	1.8634
SPC24	4.06459	3.62562	ND				ANKRD53	-0.22427	0.84925	-1.0756	-0.32371	1.1054	0.83203
SMC1A	4.06459	3.62562	ND				NCAPG2	-0.14342	0.74016	-0.057415	0.20428	1.0797	1.7355
NCAPG2	4.06459	3.62562	ND				HAUS6	-0.069462	0.30454	0.60911	-0.019991	1.0762	0.86162
MIS12	4.06459	3.62562	ND				MCM8	-0.31314	0.80286	-0.49121	0.27297	1.0473	0.92994
NCAPG	4.06459	3.62562	ND				HMCN1	0.38851	0.084928	1.2541	-0.41553	1.0009	1.0928
BRCA2	4.06459	3.62562	ND				CENPE	-0.29508	1.0789	0.279	0.50669	0.95506	1.9863
CEP164	4.06459	3.62562	ND				NDE1	-0.071761	0.25326	0.060913	-0.17175	0.95304	0.58393
BRCA1	4.06459	3.62562	ND				BRCA1	-0.34333	1.1968	-0.11073	0.11381	0.94252	1.2856
CDCA5	4.06459	3.62562	ND				EPB41L2	-0.059962	0.44167	0.7311	-0.1205	0.93789	0.65731
CKAP5	4.06459	3.62562	ND				LATS1	-0.10388	0.084914	0.33433	-0.16193	0.91947	0.51806
HCFC1	4.06459	3.62562	ND				NCAPD3	-0.22488	0.85328	0.23974	0.30792	0.91063	1.2368
NCAPD3	4.06459	3.62562	ND				CDCA5	-0.30853	0.84107	-0.72	0.02143	0.84724	0.84781
FANCD2	4.06459	3.62562	ND				KNTC1	0.01545	0.76782	0.44176	0.58412	0.83338	0.84846
RPS3	4.06459	3.62562	ND				PHF8	0.19164	0.43432	0.76852	0.24037	0.82649	1.0026
ANLN	4.06459	3.62562	ND				TEX14	-0.28727	0.44779	0.28533	-0.60827	0.8264	0.89958
KNTC1	4.06459	3.62562	ND				KIF13A	-0.078613	0.37842	0.61669	-0.072134	0.81955	0.66698
KLHL42	4.06459	3.62562	ND				PARD6G	-0.15407	-0.29102	1.3693	0.23322	0.78729	0.92951
MCM3	4.06459	3.62562	ND				KIFC1	-0.27718	0.9358	-0.53331	0.41161	0.78503	1.2931
HAUS6	4.06459	3.62562	ND				PARD3B	-0.12773	-0.16886	0.21558	-0.25657	0.77553	0.86364
CETN3	4.06459	3.62562	ND				CEP164	0.07315	0.50061	0.5312	0.097446	0.76439	1.7345
CDCA2	4.06459	3.62562	ND				CEP250	0.091097	0.3367	0.45083	0.3969	0.76237	2.2293
DYNLT1	4.06459	3.62562	ND				KLHL42	0.33842	0.072321	0.27333	0.19677	0.75934	0.91711
REEP3	4.06459	3.62562	ND				HCFC1	0.11476	0.082957	0.1354	0.21587	0.75425	1.5666
PARD3B	4.06459	3.62562	ND				ZFYVE26	0.088952	-0.00054833	0.16056	0.039436	0.75163	1.2263
HMGA2	4.06459	3.62562	ND				RIF1	-0.21164	0.15133	0.27159	-0.018952	0.74066	0.98007
DAB2IP	4.06459	3.62562	ND				CCNF	-0.1671	0.74268	-0.1746	0.1955	0.73425	1.377
HMCN1	4.06459	3.62562	ND				GPSM2	-0.40941	1.1291	0.24791	-0.15369	0.7291	0.95877
TEX14	2.84065	4.3506	ND				CKAP5	-0.14887	0.13251	0.2409	0.10992	0.70841	1.3748
NDE1	0.60973	0.80375	ND				HAUS5	0.060436	0.7347	0.23641	0.54497	0.70778	1.1199
RIF1	0.471987	1.00937	ND				LZTS1	0.010796	-0.035694	0.41961	-0.049983	0.70402	2.4873
HAUS5	0.226304	1.07811	ND				CHFR	0.16163	0.25908	-0.11431	0.16264	0.66387	0.53178
USP9X	-0.529445	-0.705431	ND				FANCD2	-0.079213	0.44177	-0.31345	0.15868	0.65852	0.65853
CEP250	ND	1.59407	ND				PHF13	-0.15519	0.62214	-0.14785	-0.070276	0.6526	0.58861
MCM2	ND	1.46598	ND				CROCC	0.47267	0.51592	1.1584	0.58665	0.65047	2.0911
ZFYVE26	ND	1.42641	ND				MCM7	0.040476	0.58866	-1.1972	-0.33268	0.63564	0.52093
LATS1	ND	1.37057	ND				SPAG5	-0.29628	0.99042	-0.50463	0.30162	0.61388	1.6303
STAG3	ND	1.2493	ND				ANLN	-0.60205	1.5358	-0.65854	-0.53033	0.59323	1.5288
KIFC1	ND	0.875149	ND				KIF20B	-0.16475	0.3011	0.19791	0.10677	0.59233	0.67051
CROCC	ND	0.764011	ND				NCAPG	-0.28057	1.0278	-0.47779	0.11467	0.5909	0.84672
MICAL3	ND	0.730124	ND				DLGAP5	-0.47769	0.60015	-0.42775	0.22207	0.582	0.74052
SMC1B	ND	0.64673	ND				SMC1A	-0.14686	0.33268	-0.071275	0.20839	0.56397	1.2042
CHFR	ND	0.490657	ND				MCM2	-0.54045	0.7605	-0.41176	0.26942	0.55652	1.3454
PHF8	ND	0.0618226	ND				MCM3	-0.32745	0.31261	0.17608	0.27861	0.55405	0.61214
ARL8B	ND	-1.77209	ND				DAB2IP	0.08784	-0.042914	0.0012764	0.033368	0.54759	1.3285
							CDCA2	-0.11674	0.94504	-0.49315	0.40964	0.54281	0.99327
							HASPIN	-0.16946	0.35251	-0.632	0.3175	0.5228	1.7386
							BUB1B	-0.23663	0.88554	-0.11826	0.20581	0.51971	0.93667
							NCAPH	-0.39076	0.83516	-0.86091	0.22802	0.51149	0.89842
							USP9X	-0.070145	0.026589	0.30344	0.03474	0.50933	0.92649
							ARL8B	-0.079153	-0.36075	0.01493	-0.14781	-0.51133	-0.73866
							MIS12	-0.082941	-0.36545	-0.39273	0.14836	-0.53013	-1.0316
							DYNLT1	-0.12051	-0.56129	0.21625	-0.17581	-0.58667	-0.75565
							REEP3	-0.16299	-1.1291	0.20989	-0.32578	-0.74797	-0.79699
							RPS3	-0.15149	-0.73691	-1.2179	0.16582	-0.78474	-1.5176
							CETN3	-0.24304	-0.34882	-0.061231	0.099103	-0.86407	-1.0811
							JTB	0.076687	-0.31072	0.090385	0.18776	-0.88941	-0.53983
							HAUS4	-0.050275	-0.26073	-0.055736	-0.068365	-0.91083	-0.7388
							CHMP1B	-0.090379	-0.53723	-0.65688	0.11932	-0.99255	-0.60232
							DUSP1	0.31706	-0.0057912	0.21208	0.34266	-1.0286	-1.4719
							NEDD9	-0.11511	-1.0278	0.3815	-0.21295	-1.0727	-0.75681
							ANAPC11	-0.13406	-0.035284	-0.28336	0.14675	-1.1844	-0.72103
							SYCE3	-0.061691	-0.1742	-2.1119	0.47705	-1.4326	-0.55925
							CKS2	-0.23194	0.46245	-0.4709	0.13067	-1.7294	-1.4527
							CENPX	-0.29528	0.14843	-0.40021	-0.071818	-1.794	-0.7582
