## Supplemental Table S8 for "Tumour suppressors LKB1 and SMARCA4 functionally interact to regulate gene expression of diverse biological processes in lung cancer"

### Sheet: Sheet1
	Table S8: Genes involved in FA biosynthesis, PPAR, and β-oxidation*.
	Gene symbol	LvsWT	SvsWT		LSvsWT
	LKB1	ND	0.284447		ND
	SMARCA4	0.677873	-0.997515		-1.74224
	TP53	ND	0.157741		0.749441
	FA Biosynthesis
	FADS2	4.05654	ND	5.09127
	SCD	3.19753	3.85323	2.69706
	ELOVL2	2.14983	5.49225	3.66899
	DEGS1	1.81406	0.697397	1.12216
	SREBF1	1.67803	2.28082	1.57979
	ELOVL5	0.419384	1.59308	0.245581
	SCD5	-3.50544	-2.30732	-3.63914
	ELOVL7	-4.06383	-1.1603	-2.0632
	ELOVL4	3.71543	3.76113	ND
	PPAR
	PPARD	-2.79744	-1.54528	-2.61507
	PPARA	-3.84737	-2.74814	-3.64702
	PPARG	-2.64955	-3.92178	ND
	β-oxidation
	ACOX2	5.82995	ND	5.66021
	CPT1C	3.57049	ND	5.84911
	SLC27A2	2.31568	ND	2.35329
	CPT2	-1.17254	ND	-1.73379
	ACAT2	1.27509	2.61848	0.731545
	ACADM	0.769689	1.52626	0.261032
	ECHS1	2.29131	1.80111	2.02552
	HADH	0.367364	0.0577321	-1.00371
	CPT1A	-0.515257	-0.482433	-0.746154
	ACAA2	-0.709596	-1.01062	-1.61248
	HSD17B4	-0.940357	-1.03593	-1.23843
	ACADVL	-1.36142	-1.25936	-0.930711
	ACOX1	-1.43213	-0.694523	-0.77388
	ECH1	-1.63171	-0.243353	0.313493
	ECHDC2	-2.35789	-1.03488	-2.03651
	EHHADH	-2.58079	-1.91912	-2.75308
	ECI1	0.527113	0.545382	ND
	*Log2FC expression of genes from network map involved in FA biosynthesis, PPAR, and FA β-Oxidation in LvsWT, SvsWT, and LSvsWT. ND indicates not detected.
