## Supplemental Table S9 for "Tumour suppressors LKB1 and SMARCA4 functionally interact to regulate gene expression of diverse biological processes in lung cancer"

### Sheet: Heatmap LKB1-Associated Genes
Log2FC expression of LKB1-assocaited DEGs in LvsWT, SvsWT and LSvsWT
ND indicates not detected
Gene symbol	LvsWT	SvsWT	LSvsWT
FADS2	4.05654	ND	5.09127
CPT1C	3.57049	ND	5.84911
ME1	2.52201	ND	2.01606
NR1H3	0.846576	ND	0.768672
G6PC3	0.809779	ND	0.622701
SUZ12	0.500698	ND	0.661591
MSI2	-0.99861	ND	-0.896686
CPT2	-1.17254	ND	-1.73379
HMGCL	-1.97195	ND	-1.80122
PSPH	ND	1.70525	1.23511
SIRT1	ND	1.04251	0.909692
TSC1	ND	1.00971	0.287022
RPS6KB1	ND	0.865457	1.43193
SHMT1	ND	0.712546	0.767287
PPARGC1A	ND	-0.122746	-4.98907
MCL1	ND	-0.589214	-1.22224
GK	ND	-1.04653	-3.47537
CREB1	ND	-1.07363	-0.775087
SLC2A1	ND	-1.2401	-0.83083
CREB5	ND	-1.60222	-5.39577
PHGDH	ND	-2.12124	-1.21128
BCAT1	5.46328	5.46178	4.27253
FABP5	3.37741	4.41658	3.09748
GFPT2	3.19892	2.46219	3.59028
SCD	3.19753	3.85323	2.69706
G6PD	2.64896	-1.84622	3.00193
PSAT1	2.60824	2.21533	3.02527
SLC27A5	2.49275	0.528794	2.1352
SETD7	2.13034	0.749125	1.89327
PFKM	2.12094	1.55044	0.420359
FASN	2.11626	1.85349	1.10008
GOT2	1.91097	0.424189	0.914358
OXCT1	1.90796	1.20641	-2.60274
GNPNAT1	1.85791	1.2838	1.31132
DNMT1	1.74685	2.55863	1.10357
CS	1.72312	1.43432	0.730007
ENO1	1.57491	1.3235	1.09319
CRTC3	1.52116	0.555894	1.78483
PDHB	1.46284	2.01511	1.9422
EIF4A3	1.4566	1.43563	1.35285
PDHA1	1.43277	0.894208	0.947825
BAD	1.42257	1.27002	1.50099
GAPDH	1.37997	1.61271	1.15668
ACAT1	1.37698	1.54317	0.966646
CROT	1.33232	2.08496	1.25917
METTL5	1.30946	1.32647	1.08746
ACAT2	1.27509	2.61848	0.731545
CRAT	1.25178	1.62654	1.07
MTHFD1	1.233	1.43348	0.894916
HDAC4	1.21366	-1.11263	0.255405
LDHA	1.02072	0.3582	1.67297
RPS6	1.00473	0.992414	0.986319
SLC16A1	0.984818	0.983193	0.257473
ACSL3	0.940989	1.0931	1.04702
IDH1	0.910181	-0.96989	0.418995
EED	0.862365	1.46693	1.33356
MTHFD2	0.745105	0.820416	1.01869
ACLY	0.72102	-0.343975	1.00217
EZH2	0.683724	1.35091	0.30049
RPE	0.683471	0.71973	1.07844
CREB3	0.597385	1.18395	0.983078
GPI	0.505115	0.2604	0.842012
GLUD1	0.438131	1.32187	0.850336
SQLE	0.387974	0.985193	0.50913
UAP1	0.362234	2.64382	-0.773666
RPIA	0.350498	0.271721	0.381233
TKT	0.327308	-1.84991	0.875912
ATXN1	0.320394	0.454647	-0.5597
FDFT1	0.218543	0.754797	0.219072
PKM	0.036502	-0.0896968	0.550663
PGK1	0.0135285	-0.431758	-0.793819
FOXA1	-0.478427	-3.82893	-2.25542
CPT1A	-0.515257	-0.482433	-0.746154
ACACA	-0.590535	-1.35641	-0.619378
GFPT1	-0.741132	-1.51981	-0.958303
KDM6A	-0.949238	-0.922992	-0.945272
ACSL1	-1.0544	-1.62446	-1.9028
SOAT1	-1.11999	-1.47525	-1.17213
MAPK14	-1.14468	-0.439985	-1.65512
ACOX1	-1.43213	-0.694523	-0.77388
PMAIP1	-1.78764	-0.959754	-1.56969
BDH1	-1.79854	-3.13949	-2.65909
PGM1	-2.12831	-1.52193	-0.964609
EIF4A2	-2.17956	-1.69946	-2.30354
IDH2	-2.31722	-2.45325	-1.42577
PFKFB3	-2.32899	-3.06904	0.59955
BBC3	-3.42844	-1.91012	-0.869917
SCD5	-3.50544	-2.30732	-3.63914
BCL2L1	-3.73753	-3.02365	-2.22689
CYP27A1	-4.20978	-5.04365	-4.7788
OCLN	-5.99957	-1.31234	-2.83599
ALDOB	-26.7639	-6.73882	-26.7639
BCL2	2.90869	0.491014	ND
FAS	1.24215	2.13945	ND
FDPS	1.07362	0.860896	ND
TRMT2A	0.823897	0.755967	ND
MTHFD2L	0.639037	0.0361397	ND
RHEB	0.459825	0.927229	ND
TALDO1	0.309962	-1.24434	ND
CASP3	0.102511	0.560839	ND
DNMT3A	-1.62708	0.21966	ND
PPARG	-2.64955	-3.92178	ND
CASP7	2.33788	ND	ND
SHMT2	1.17993	ND	ND
COMT	-0.830615	ND	ND
KDM6B	-0.893686	ND	ND
ACAD10	-1.31874	ND	ND
HMGCS1	-1.44577	ND	ND
CYP7B1	ND	3.06033	ND
EIF4B	ND	2.25404	ND
OGA	ND	0.870992	ND
SETDB2	ND	0.676447	ND
HMGCR	ND	0.567926	ND
GLS	ND	0.320919	ND
OGT	ND	0.306779	ND
ACO1	ND	0.00951216	ND
TP63	ND	ND	2.03833
ACSS1	ND	ND	1.90014
ULK1	ND	ND	1.20536
BAX	ND	ND	0.453083
SIK2	ND	ND	-0.88349
ACSS2	ND	ND	-1.15141
GLUL	ND	ND	-1.48078
HK2	ND	ND	-6.51921
